# Sierra: discovery of differential transcript usage from polyA-captured single-cell RNA-seq data

**DOI:** 10.1101/867309

**Authors:** Ralph Patrick, David T. Humphreys, Vaibhao Janbandhu, Alicia Oshlack, Joshua W.K. Ho, Richard P. Harvey, Kitty K. Lo

## Abstract

High-throughput single-cell RNA-seq (scRNA-seq) is a powerful tool for studying gene expression in single cells. Most current scRNA-seq bioinformatics tools focus on analysing overall expression levels, largely ignoring alternative mRNA isoform expression. We present a computational pipeline, Sierra, that readily detects differential transcript usage from data generated by commonly used polyA-captured scRNA-seq technology. We validate Sierra by comparing cardiac scRNA-seq cell-types to bulk RNA-seq of matched populations, finding significant overlap in differential transcripts. Sierra detects differential transcript usage across human peripheral blood mononuclear cells and the Tabula Muris, and 3’UTR shortening in cardiac fibroblasts. Sierra is available at https://github.com/VCCRI/Sierra.
