## Supplementary material for "Sierra: discovery of differential transcript usage from polyA-captured single-cell RNA-seq data": Table S1

### Sheet: Sheet1
Dataset	Num_peaks	Num_genes	median_peaks_per_gene	UTR3_pct	Exon_pct	Intron_pct	UTR5_pct	UTR3_motif_pct	Exon_motif_pct	Intron_motif_pct	UTR5_motif_pct	UTR3_arich_pct	Exon_arich_pct	Intron_arich_pct	UTR5_arich_pct
Tabula Muris: bladder	49996	13750	2	0.385811	0.167753	0.561625	0.0335027	0.440925	0.0813163	0.113394	0.0477612	0.0954948	0.229403	0.455251	0.141493
Tabula Muris: kidney	31266	13070	1	0.542442	0.154929	0.404113	0.0346383	0.463974	0.0846408	0.103918	0.0480148	0.0932783	0.229562	0.492046	0.148661
Tabula Muris: liver	19508	10421	1	0.682592	0.194125	0.236313	0.0513635	0.448708	0.0623185	0.0841649	0.0369261	0.0670622	0.043306	0.128416	0.0299401
Tabula Muris: lung	54913	15791	2	0.366015	0.153151	0.580464	0.0305938	0.447734	0.0857313	0.0960314	0.0494048	0.104334	0.313199	0.510776	0.207738
Tabula Muris: mammary	42195	13784	2	0.392558	0.148264	0.559948	0.0267804	0.479111	0.0879156	0.103314	0.0530973	0.102934	0.369565	0.571253	0.260177
Tabula Muris: marrow	31036	11683	2	0.451637	0.201927	0.483567	0.049072	0.469073	0.0745173	0.102012	0.0393959	0.0889634	0.202489	0.429571	0.121471
Tabula Muris: muscle	35553	13098	2	0.440835	0.140129	0.510365	0.0255675	0.502584	0.0845042	0.0988702	0.049505	0.106234	0.357888	0.576467	0.247525
Tabula Muris: spleen	46929	12607	2	0.337808	0.177992	0.606896	0.033881	0.444332	0.0876332	0.117798	0.054717	0.0987826	0.256794	0.460377	0.157233
Tabula Muris: tongue	33057	12304	2	0.462111	0.143237	0.483952	0.0248964	0.50144	0.0912355	0.109451	0.0643985	0.0961639	0.327983	0.549506	0.233293
Tabula Muris: trachea	27518	11970	1	0.486663	0.112072	0.463151	0.0232575	0.527255	0.0833333	0.103413	0.0484375	0.109543	0.366083	0.584386	0.251563
Tabula Muris: heart	30118	12317	1	0.49229	0.192157	0.44902	0.0447989	0.483629	0.0643376	0.0877063	0.0363501	0.101397	0.200277	0.41877	0.115727
Tabula Muris: thymus	34223	11956	2	0.394257	0.154762	0.545774	0.0259349	0.490878	0.0963537	0.104629	0.048478	0.101379	0.353108	0.559038	0.264938
TIP: Sham	43146	12604	2	0.388235	0.159737	0.59259	0.0371196	0.503289	0.100276	0.133897	0.0368981	0.109842	0.29923	0.514553	0.153846
TIP: MI-day 3	28641	10683	2	0.467814	0.160145	0.511347	0.040456	0.420809	0.103275	0.162199	0.0449438	0.0957471	0.229694	0.457399	0.120138
TIP: MI-day 7	31507	11649	2	0.474331	0.150264	0.510452	0.0289408	0.53111	0.102114	0.129574	0.0680571	0.10803	0.329175	0.550909	0.22393
GFP: Sham-day 3	38432	11670	2	0.41993	0.144672	0.565488	0.021378	0.503131	0.116811	0.159368	0.0645554	0.107212	0.327214	0.537045	0.228989
GFP: MI-day 3	33205	11796	2	0.491833	0.149991	0.492164	0.0246821	0.475061	0.12176	0.164595	0.0805861	0.096875	0.288728	0.521217	0.200244
PBMC 4k	50859	12513	2	0.32648	0.138293	0.659118	0.0320892	0.40822	0.117655	0.100952	0.0815451	0.109437	0.254375	0.554969	0.164929
PBMC 7k	45249	11664	2	0.361622	0.142247	0.624845	0.0356006	0.430476	0.101352	0.080402	0.057764	0.117341	0.270169	0.546854	0.196273
Mean	37229	12385.8	1.78947	0.440277	0.15715	0.517957	0.0328712	0.472197	0.0919516	0.113457	0.0532019	0.100529	0.276223	0.495727	0.182532
Median	34223	12304	2	0.440835	0.153151	0.511347	0.0320892	0.475061	0.0879156	0.103918	0.0494048	0.101397	0.288728	0.521217	0.196273
