## Supplementary material for "Sierra: discovery of differential transcript usage from polyA-captured single-cell RNA-seq data": Table S2

### Sheet: Differential usage
Comparison	PBMC 4k DU genes	PBMC 7k DU genes	Overlap	Pct overlap
CD4+ T-cells vs CD8+ T-cells	0	8	0	NA
CD4+ T-cells vs B-cells	23	40	11	0.478261
CD4+ T-cells vs NKCs	18	68	10	0.555556
CD4+ T-cells vs CD14+ monocytes	247	651	197	0.797571
CD8+ T-cells vs CD4+ T-cells	0	8	0	NA
CD8+ T-cells vs B-cells	30	32	10	0.333333
CD8+ T-cells vs NKCs	9	22	3	0.333333
CD8+ T-cells vs CD14+ monocytes	241	606	193	0.80083
B-cells vs CD4+ T-cells	19	43	7	0.368421
B-cells vs CD8+ T-cells	27	30	8	0.296296
B-cells vs NKCs	21	29	8	0.380952
B-cells vs CD14+ monocytes	220	460	150	0.681818
NKCs vs CD4+ T-cells	14	76	9	0.642857
NKCs vs CD8+ T-cells	8	24	3	0.375
NKCs vs B-cells	21	29	6	0.285714
NKCs vs CD14+ monocytes	123	540	106	0.861789
CD14+ monocytes vs CD4+ T-cells	247	653	202	0.817814
CD14+ monocytes vs CD8+ T-cells	242	605	192	0.793388
CD14+ monocytes vs B-cells	226	462	157	0.69469
CD14+ monocytes vs NKCs	125	540	109	0.872

### Sheet: Differential expression
Comparison	PBMC 4k DE genes	PBMC 7k DE genes	Overlap	Pct overlap
CD4+ T-cells vs CD8+ T-cells	153	200	122	0.797386
CD4+ T-cells vs B-cells	685	883	569	0.830657
CD4+ T-cells vs NKCs	1248	1165	809	0.648237
CD4+ T-cells vs CD14+ monocytes	1442	1877	1192	0.82663
CD8+ T-cells vs CD4+ T-cells	153	200	122	0.797386
CD8+ T-cells vs B-cells	771	960	644	0.835279
CD8+ T-cells vs NKCs	829	783	503	0.606755
CD8+ T-cells vs CD14+ monocytes	1453	1878	1181	0.812801
B-cells vs CD4+ T-cells	685	883	569	0.830657
B-cells vs CD8+ T-cells	771	960	644	0.835279
B-cells vs NKCs	1140	1600	925	0.811404
B-cells vs CD14+ monocytes	1473	1950	1196	0.811948
NKCs vs CD4+ T-cells	1248	1165	809	0.648237
NKCs vs CD8+ T-cells	829	783	503	0.606755
NKCs vs B-cells	1140	1600	925	0.811404
NKCs vs CD14+ monocytes	1530	2099	1144	0.747712
CD14+ monocytes vs CD4+ T-cells	1442	1877	1192	0.82663
CD14+ monocytes vs CD8+ T-cells	1453	1878	1181	0.812801
CD14+ monocytes vs B-cells	1473	1950	1196	0.811948
CD14+ monocytes vs NKCs	1530	2099	1144	0.747712
