## Supplementary material for "Sierra: discovery of differential transcript usage from polyA-captured single-cell RNA-seq data": Table S5

### Sheet: Sheet1
Additional file 6: List of the primers used in qRT-PCR
Isoform specific primers
Isoform	Forward primer sequence	Reverse primer sequence
Cxcl12_a	CCAAACTGTGCCCTTCAGATTG	CATATGCTATGGCGGAGTGTC
Cxcl12_b	CCAAACTGTGCCCTTCAGATTG	CTTCAGCCCTGCTCAGGAGC
Cxcl12_g	CCAAACTGTGCCCTTCAGATTG	ACTGCGGTCCATCGGCAGG
Gene specific primers
Gene	Forward primer sequence	Reverse primer sequence
Postn	ACGGAGCTCAGGGCTGAAGATG	GTTTGGGCCCTGATCCCGAC
Mki67	ATCATTGACCGCTCCTTTAGGT	GCTCGCCTTGATGGTTCCT
Ccnb1	CTAAAGTCGGAGAGGTTG	GTCTTCACTGTAGGATAGG
Aurka	ACGCTCTGTCTTACTGTC	GCCTTCAATCATCTCTGG
Peak specific primers
Gene and peak position	Forward primer sequence	Reverse primer sequence
Cd47_49910869-49911045	AATAGGTGAAGGGAAGTGACG	AATCATTTATGTGACATGTTTTCC
Cd47_49914603_49914910	GGGTGAAAGAGGGAAACATT	GGAGAGTTCCTTGTGCATAGC
Sept8_53541472-53541846	CAGTTATGTGCCCGCTCTG	AACCAGGCGAATTCTGTAG
Sept8_53542581-53544008	GTCAACAGCCATCAAGCAGA	TGGGCCTCTTACCCAGTATG
Il13ra1_36168998-36169460	CTCCTTGATGGGGAGAAGTG	GGAGCTGCCTGTTTTTCAAG
Il13ra1_36170586-36171144	TTGAAATGCTGTGGAAACCA	GTCCCTAAGGCCTGGAGATT
Pdgfra_75195403-75195907	TAGATTCCTCGGACCTGGTG	CCACATCACCCAAGTCCTCT
Pdgfra_75197469-75198037	CACCACACTCAGCAGGGATA	GGGCAAGCTTTGATTGTCAT
Camk2d_126842758-126843022	ACGTCCTCTCCTCTTCATGC	TCCGGTAGCTGGAGTGTAAA
Camk2d_126843313-126843600	AGCAAACTCCTGTGTGATCG	AAACCCAAATCAGTGCCAAG
Mtfr1_19219099-19219355	GTTGGCTTGCAGAGCTGAGT	AGACCTCCTGCTGCTTTCAC
Mtfr1_19220394-19220641	TTTACCATGATTTTTGTGTTTCTGA	CACTTCCCATCTCTAAACTCTGG
Col1a_4540735-4540944	TGTGGGCAAAAGAGAAGGAT	CACAACAGGTGTCAGGGTGT
Col1a_4541193-4541427	ATGAACGGTGCTGGAAGAAT	GTGGCCTGCATTCCTGTAGT
